# GENOAR: Global Engine for Navigating the Omnicell space via Agent-based Research

**DOI:** 10.64898/2026.10.15.759380

**Authors:** Hyojung Paik, Tae Lyun Ko, Dogyun Kim, Dongmin Shin, Marina Sirota, Boris Oskotsky, Tomiko Oskotsky, Taeyoung Lee, Hyeonjae Lee, Daewon Lee

## Abstract

Although generative models have revolutionized many fields, including genomics, building a scalable dataset compatible with artificial intelligence (AI) is essential yet underexplored. Here, we developed a Global Engine for navigating the Omnicell space via Agent-based Research (GENOAR) that covers approximately 54 million cells for diverse downstream tasks using AI agents and parallel computing.

GENOAR outperforms in three parts. Parallel computations accelerated the preprocessing of single-cell transcriptomic data; the other components enabled agent-assisted data storage and exploration for both AI models and humans. GENOAR involves two AI agents: an AI nomenclaturist ordered the unstructured labels of the single-cell transcriptomic profiles, and an AI librarian retrieved data. GENOAR presents transcriptomic profiles from more than 54 million cells from humans and mice in an analysis-ready format for humans and AI agents. AI agents in GENOAR exhibited successful retrieval performance compared with human experts. Using GENOAR, we elucidated progenitor cell-associated transcriptional signatures in native retinoblastoma and organoid environments. GENOAR was released and validated for the on-demand construction of single-cell atlases for metazoa. In conclusion, using GENOAR, the development of a single-cell transcriptomic atlas compatible with both AI systems and human researchers is feasible, scalable, and reproducible.

**Highlights:**

- Using AI agents and parallel computing, a single-cell atlas compatible with AI systems and human users can be feasibly developed and is inherently scalable as the dataset grows.
- The developed engine, GENOAR, enabled the establishment of single-cell atlases containing millions of cells with AI agents.
- On-demand construction of single-cell atlases is feasible and iteratively expandable.
