## Supplementary material for "GENOAR: Global Engine for Navigating the Omnicell space via Agent-based Research": SuppleData2_expert_validation_queries_answer.xlsx

### Sheet: Human
query	category	type	tissue	disease	cell	query_id	term	expert_gse_ids
pancreatic carcinoma gene expression in squamous cell carcinoma of the head and neck (hnscc) embryo head	complex	tissue_disease_cell	embryo head	squamous cell carcinoma of the head and neck (hnscc)	pancreatic carcinoma	1		None
peripheral blood tissue from malignant head and neck neoplasm patients	combination	tissue_disease	peripheral blood	malignant head and neck neoplasm		2		"GSE162025"
recurrent implantation failure effect on cd34+ cells subjected to a 3-phase in vitro culture	combination	cell_disease		recurrent implantation failure	cd34+ cells subjected to a 3-phase in vitro culture	3		"GSE223672"
cd25hitfh cells cell population	cell	single_term				4	cd25hitfh cells	"GSE214572"
gene expression in peripheral blood mononuclear cells during hiv+ diabetic	combination	tissue_disease	peripheral blood mononuclear cells	hiv+ diabetic		5		"GSE214572"
single cell analysis of colon in paediatric onset inflammatory bowel disease (pibd)	complex	tissue_disease_cell	colon	paediatric onset inflammatory bowel disease (pibd)		6		"GSE121380"
aortic aneurysm affecting ovarian tumour	combination	tissue_disease	ovarian tumour	aortic aneurysm		7		None
primary cd4+ t cells cells	cell	single_term				8	primary cd4+ t cells	"GSE223756"
cd25hitfh cells gene expression in paediatric onset inflammatory bowel disease (pibd) ovarian tumor	complex	tissue_disease_cell	ovarian tumor	paediatric onset inflammatory bowel disease (pibd)	cd25hitfh cells	9		None
gene expression in auricular cartilage	tissue	single_term				10	auricular cartilage	"GSE179135"
oral and ocular dryness research	disease	single_term				11	oral and ocular dryness	"GSE157278"
hesc analysis	cell	single_term				12	hesc	"GSE226228"
primary hspcs cell type	cell	single_term				13	primary hspcs	"GSE157591"
malignant neoplasm of lung (lung cancer) effect on memory cd8+ t-cells	combination	cell_disease		malignant neoplasm of lung (lung cancer)	memory cd8+ t-cells	14		None
patients with non-survived septic patient	disease	single_term				15	non-survived septic patient	"GSE167363"
cd34+ cells from no irae patients	combination	cell_disease		no irae	cd34+ cells	16		"GSE180045"
single cell analysis of peripheral blood mononuclear cell in sepsis	complex	tissue_disease_cell		sepsis	peripheral blood mononuclear cell	17		"GSE167363"
patients with refractory anemia with ringed sideroblasts (mds-rs)	disease	single_term				18	refractory anemia with ringed sideroblasts (mds-rs)	"GSE188367"
no irae disease	disease	single_term				19	no irae	"GSE180045"
natural killer cell cell type	cell	single_term				20	natural killer cell	"GSE139249, GSE156110"
small cell lung cancer (sclc) disease	disease	single_term				21	small cell lung cancer (sclc)	"GSE138474, GSE150766, GSE149180, GSE138267"
head and neck squamous cell carcinoma (hnscc) in head and neck squamous cell carcinoma	combination	tissue_disease	head and neck squamous cell carcinoma	head and neck squamous cell carcinoma (hnscc)		22		"GSE139324"
human lung analysis	cell	single_term				23	human lung	"GSE167232, GSE159585, GSE216705, GSE216704, GSE185048, GSE121080, GSE192483, GSE173896, GSE200972, GSE126030, GSE150148, GSE206507, GSE146100, GSE229202, GSE163919"
ovarian tumour tissue	tissue	single_term				24	ovarian tumour	"GSE211956, GSE178245, GSE201047"
iris cd34+ profiling in malignant head and neck neoplasm condition	complex	tissue_disease_cell	iris	malignant head and neck neoplasm	cd34+	25		None
bone marrow mononuclear cells analysis in Myelodysplastic Syndromes	combination	cell_disease		Myelodysplastic Syndromes	bone marrow mononuclear cells	26		"GSE188367"
lung tissue samples	tissue	single_term				27	lung tissue	"GSE167232, GSE159585, GSE216705, GSE216704, GSE185048, GSE121080, GSE192483, GSE173896, GSE200972, GSE126030, GSE150148, GSE206507, GSE146100, GSE229202, GSE163919"
bladder tumor RNA sequencing	tissue	single_term				28	bladder tumor	"GSE224942"
hiv-specific memory cd8+ t-cells + b cells spike in in paediatric onset inflammatory bowel disease (pibd)	combination	cell_disease		paediatric onset inflammatory bowel disease (pibd)	hiv-specific memory cd8+ t-cells + b cells spike in	29		None
samples from nucleus pulposus	tissue	single_term				30	nucleus pulposus	"GSE160756"
retinoblastoma samples	tissue	single_term				31	retinoblastoma	"GSE166173"
isolated dermal fibroblasts	cell	single_term				32	dermal fibroblasts	"GSE167339"
single cell analysis of meningioma t-cell in aneurysm	complex	tissue_disease_cell	meningioma	aneurysm	t-cell	33		None
survived septic patient disease	disease	single_term				34	survived septic patient	"GSE167363"
testicle tissue	tissue	single_term				35	testicle	"GSE182786, GSE130151, GSE134144, GSE161617"
treg cells gene expression in clear-cell renal cell carcinoma small intestine	complex	tissue_disease_cell	small intestine	clear-cell renal cell carcinoma	treg cells	36		None
cerebrospinal fluid cells gene expression in gestational diabetes mellitus (gdm) mpnst	complex	tissue_disease_cell	mpnst	gestational diabetes mellitus (gdm)	cerebrospinal fluid cells	37		None
pancreatic carcinoma gene expression in kidney neoplasm (renal tumor) liver	complex	tissue_disease_cell	liver	kidney neoplasm (renal tumor)	pancreatic carcinoma	38		None
flexor hallucis longus tissue from hiv infections patients	combination	tissue_disease	flexor hallucis longus	hiv infections		39		None
single cell analysis of undifferentiated pleomorphic sarcoma all dermal cells in castration resistant prostate cancer (crpc)	complex	tissue_disease_cell	undifferentiated pleomorphic sarcoma	castration resistant prostate cancer (crpc)	all dermal cells	40		None
exocrine pancreas cd45- cells profiling in malignant head and neck neoplasm condition	complex	tissue_disease_cell	exocrine pancreas	malignant head and neck neoplasm	cd45- cells	41		"GSE139324"
epithelia cell cells in no irae condition	combination	cell_disease		no irae	epithelia cell	42		None
head samples	tissue	single_term				43	head	None
hepatoblastoma RNA sequencing	tissue	single_term				44	hepatoblastoma	"GSE180665, GSE180666"
memory cd8 t cells enriched: cd3+ cd8+ cd45ra- cd137+ cd69+ gene expression in healthy donor dura	complex	tissue_disease_cell	dura	healthy donor	memory cd8 t cells enriched: cd3+ cd8+ cd45ra- cd137+ cd69+	45		None
inflammatory bowel diseases research	disease	single_term				46	inflammatory bowel diseases	"GSE121380"
iris tissue	tissue	single_term				47	iris	"GSE147979, GSE218638"
patients with favorable wilms tumor	disease	single_term				48	favorable wilms tumor	"GSE200256"
pbmc cell population	cell	single_term				49	pbmc	"GSE180045, GSE221297, GSE217561, GSE206265, GSE215938, GSE222128, GSE212309, GSE216489, GSE216486, GSE152981, GSE216357, GSE221007"
gene expression in liver during nephroblastoma (wilms tumor)	combination	tissue_disease	liver	nephroblastoma (wilms tumor)		50		None
germinal center b cells analysis	cell	single_term				51	germinal center b cells	"GSE188617, GSE139891"
patients with treatment related acute myeloid leukaemia	disease	single_term				52	treatment related acute myeloid leukaemia	"GSE145410"
bronchoalveolar lavage cell population related covid-19	cell	single_term		covid-19		53	bronchoalveolar lavage	"GSE216705, GSE216704"
gene expression in wilms tumor	tissue	single_term				54	wilms tumor	"GSE175698, GSE200256"
samples from melanoma	tissue	single_term				55	melanoma	"GSE148190"
pbmc from tissue in parkinson disease patients	complex	tissue_disease_cell	tissue	parkinson disease	pbmc	56		None
bone marrow mononuclear cells profiling in myelodysplastic syndromes condition	complex	tissue_disease_cell	bone marrow	myelodysplastic syndromes	bone marrow mononuclear cells	57		"GSE188367"
amygdala tissue from refractory anemia with ringed sideroblasts (mds-rs) patients	combination	tissue_disease	amygdala	refractory anemia with ringed sideroblasts (mds-rs)		58		None
tfh cells gene expression in non-myocarditis irae teratoma	complex	tissue_disease_cell	teratoma	non-myocarditis irae	tfh cells	59		None
nkt cells cell type	cell	single_term				60	nkt cells	"GSE128243"
high grade serous adenocarcinoma of ovary effect on immune cells	combination	cell_disease		high grade serous adenocarcinoma of ovary	immune cells	61		"GSE201047"
renal cell carcinoma research	disease	single_term				62	renal cell carcinoma	"GSE210042, GSE200256, GSE175698"
hiv infections samples	disease	single_term				63	hiv infections	"GSE162180, GSE198809, GSE162097"
germinal center b cells from lung in hpv+ hnscc patients	complex	tissue_disease_cell	lung	hpv+ hnscc	germinal center b cells	64		None
samples from head and neck lymph node	tissue	single_term				65	head and neck lymph node	"GSE124494"
aortic tissue RNA sequencing	tissue	single_term				66	aortic tissue	"GSE166676"
parkinson disease disease	disease	single_term				67	parkinson disease	"GSE157783"
patients with gestational diabetes	disease	single_term				68	gestational diabetes	"GSE212309"
peripheral blood mononuclear cells (pbmc) cells	cell	single_term				69	peripheral blood mononuclear cells (pbmc)	"GSE180045, GSE221297, GSE217561, GSE206265, GSE215938, GSE222128, GSE212309, GSE216489, GSE216486, GSE152981, GSE216357, GSE221007"
squamous cell carcinoma of the head and neck (hnscc) samples	disease	single_term				70	squamous cell carcinoma of the head and neck (hnscc)	"GSE173468, GSE139324"
xenograft RNA sequencing	tissue	single_term				71	xenograft	"GSE174202, GSE175698"
right ventricle tissue from leukemia, myelocytic, acute (acute myeloid leukemia, aml) patients	combination	tissue_disease	right ventricle	leukemia, myelocytic, acute (acute myeloid leukemia, aml)		72		None
malignant neoplasm of ovary effect on cd8 cell	combination	cell_disease		malignant neoplasm of ovary	cd8 cell	73		"GSE178245"
idiopathic parkinson's disease (ipd) research	disease	single_term				74	idiopathic parkinson's disease (ipd)	"GSE157783"
isolated b cell	cell	single_term				75	b cell	"GSE215936, GSE188617"
pdx RNA sequencing	tissue	single_term				76	pdx	"GSE180666, GSE185839"
hiv+ non-diabetic and hiv+ prediabetic effect in adipose tissue	combination	tissue_disease	adipose tissue	hiv+ non-diabetic and hiv+ prediabetic		77		"GSE198809"
ivd cells analysis	cell	single_term				78	ivd cells	"GSE160756"
memory cd8 t cells enriched: cd3+ cd8+ cd45ra- cd137+ cd69+ analysis	cell	single_term				79	memory cd8 t cells enriched: cd3+ cd8+ cd45ra- cd137+ cd69+	"GSE153931"
mesenchymal cells in treatment related acute myeloid leukaemia condition	combination	cell_disease		treatment related acute myeloid leukaemia	mesenchymal	80		None
patients with gout remission patient	disease	single_term				81	gout remission patient	"GSE217561"
cd14+ monocytes cell population	cell	single_term				82	cd14+ monocytes	"GSE211603, GSE218483"
failure of implant memory cd8+ t-cells isolated from head and neck lymph node	complex	tissue_disease_cell	head and neck lymph node	failure of implant	memory cd8+ t-cells	83		None
hpv+ hnscc disease	disease	single_term				84	hpv+ hnscc	"GSE153559"
gene expression in colorectal cancer	tissue	single_term				85	colorectal cancer	"GSE188711, GSE216534"
anaplastic kidney wilms tumor patients	disease	single_term				86	anaplastic kidney wilms tumor	"GSE200256"
peripheral nerve tumor tissue	tissue	single_term				87	peripheral nerve tumor	"GSE212964, GSE212965"
pancreatic islet cell cell type	cell	single_term				88	pancreatic islet cell	"GSE213617, GSE147903"
tissue samples with head and neck squamous cell carcinoma (hnscc)	combination	tissue_disease	tissue	head and neck squamous cell carcinoma (hnscc)		89		"GSE173468, GSE153559, GSE139324"
patients with hiv+ non-diabetic and hiv+ prediabetic	disease	single_term				90	hiv+ non-diabetic and hiv+ prediabetic	"GSE198809"
isolated cd45- cells	cell	single_term				91	cd45- cells	"GSE145154"
glioma RNA sequencing	tissue	single_term				92	glioma	"GSE202096, GSE184696"
separated colonic epithelial cells cell type	cell	single_term				93	separated colonic epithelial cells	"GSE164985"
rectum hiv-specific memory cd8+ t-cells profiling in malignant neoplasm of lung (lung cancer) condition	complex	tissue_disease_cell	rectum	malignant neoplasm of lung (lung cancer)	hiv-specific memory cd8+ t-cells	94		None
all dermal cells cell type	cell	single_term				95	all dermal cells	"GSE167339, GSE163973"
samples from plexiform neurofibroma	tissue	single_term				96	plexiform neurofibroma	"GSE179043, GSE179033"
gene expression in hippocampus during myelodysplastic syndrome with ringed sideroblasts (mds-rs)	combination	tissue_disease	hippocampus	myelodysplastic syndrome with ringed sideroblasts (mds-rs)		97		None
oral and ocular dryness cmv-specific memory cd8+ t-cells isolated from endometrium biopsy	complex	tissue_disease_cell	endometrium biopsy	oral and ocular dryness	cmv-specific memory cd8+ t-cells	98		None
diabetes mellitus disease	disease	single_term				99	diabetes mellitus	None
in vitro lin-cd34+ cells profiling in hiv+ non-diabetic and hiv+ prediabetic condition	complex	tissue_disease_cell	in vitro	hiv+ non-diabetic and hiv+ prediabetic	lin-cd34+ cells	100		None

### Sheet: Mouse
query	category	type	term	query_id	cell	disease	tissue	expert_gse_ids
microglia cell type	cell	single_term	microglia	1				"GSE208006, GSE159947, GSE223647, GSE142404, GSE207948, GSE197743, GSE207932"
huntington disease research	disease	single_term	huntington disease	2				GSE141856
normal thymus scRNA sequencing	tissue	single_term	normal thymus	3				"GSE182995, GSE166715, GSE155082, GSE164106, GSE137165, GSE185460, GSE186078, GSE215418, GSE214390, GSE228198, GSE155331, GSE138718, GSE164895"
astrocyte cells	cell	single_term	astrocyte	4				"GSE149115, GSE230333, GSE176456, GSE152222"
cd4 cells in disease endpoint condition	combination	cell_disease		5	cd4	disease endpoint		None
live cd45- cd31- epcam- stromal cells analysis	cell	single_term	live cd45- cd31- epcam- stromal cells	6				GSE183031
epithelial in neoplastic disease	combination	cell_disease		7	epithelial	neoplastic disease		None
samples from heart cells	tissue	single_term	heart cells	8				"GSE179393, GSE142564, GSE137064, GSE163129, GSE152122, GSE154715, GSE179390, GSE174458, GSE136762, GSE180045, GSE151048, GSE161138, GSE185756, GSE189358, GSE180852, GSE151695, GSE157542, GSE161645, GSE217828, GSE137167"
sorted cd45+ lin- nkp46+ nk1.1+ cells cell type	cell	single_term	sorted cd45+ lin- nkp46+ nk1.1+ cells	9				GSE189807
samples with malignant neoplasms	disease	single_term	malignant neoplasms	10				"GSE182509, GSE182971"
cd45 positive cell in r62 mouse model of hd	combination	cell_disease		11	cd45 positive cell	r62 mouse model of hd		None
diencephalon tissue from r62 mouse model of hd samples	combination	tissue_disease		12		r62 mouse model of hd	diencephalon	None
neurodegenerative disorders lin-negative single-cell suspension from bilio-vascular tree fragments isolated from larynx	complex	tissue_disease_cell		13	lin-negative single-cell suspension from bilio-vascular tree fragments	neurodegenerative disorders	larynx	None
goblet cells cells	cell	single_term	goblet cells	14				GSE203116
no disease research	disease	single_term	no disease	15				"GSE164039, GSE163129, GSE164969, GSE164971, GSE163777, GSE199460"
tongue samples	tissue	single_term	tongue	16				"GSE205157, GSE205162"
gene expression in testes	tissue	single_term	testes	17				"GSE130593, GSE190646"
disease goblet cells analysis	combination	cell_disease		18	goblet cells	disease		None
communicable diseases in prostate	combination	tissue_disease		19		communicable diseases	prostate	None
live cd45- cd31- epcam- stromal cells gene expression in myocarditis adipose svf	complex	tissue_disease_cell		20	live cd45- cd31- epcam- stromal cells	myocarditis	adipose svf	None
healthy in cerebrum	combination	tissue_disease		21		healthy	cerebrum	GSE206202
st-hsc analysis	cell	single_term	st-hsc	22				"GSE212758, GSE193322"
samples from small intestine epithelium	tissue	single_term	small intestine epithelium	23				"GSE169197, GSE202692, GSE149907, GSE221006, GSE181220, GSE186614, GSE112205"
femoral artery RNA sequencing	tissue	single_term	femoral artery	24				GSE182232
pdgfrbcre gfp+ cells cells in naïve (without tumor) condition	combination	cell_disease		25	pdgfrbcre gfp+ cells	naïve (without tumor)		"GSE156635, GSE156636"
inkt cells from heart tissue in myocardial infarction samples	complex	tissue_disease_cell		26	inkt cells	myocardial infarction	gastric tissue	None
pooled cells from sorted lung single-cell suspensions gene expression in control skin graft	complex	tissue_disease_cell		27	pooled cells from sorted lung single-cell suspensions	control	skin graft	None
malignant pleural effusion (mpe)	tissue	single_term		28	malignant pleural effusion (mpe)			GSE164487
bone marrow lt-hsc profiling	combination	tissue_cell		29	lt-hsc		bone marrow	GSE212758
gene expression in hindgut	tissue	single_term	hindgut	30				GSE154007
isolated lsk cells (bone marrow cells in culture)	cell	single_term	lsk cells (bone marrow cells in culture)	31				"GSE145248, GSE221907, GSE145247"
hematopoietic stem and progenitor cells cell population	cell	single_term	hematopoietic stem and progenitor cells	32				"GSE149249, GSE200554, GSE149354, GSE226131, GSE149249"
splenocytes gene expression in myocarditis mammary gland	complex	tissue_disease_cell		33	splenocytes	myocarditis	mammary gland	None
cd4+cd8+nk cells cell population	cell	single_term	cd4+cd8+nk cells	34				"GSE215180, GSE215181"
embryonic heart RNA sequencing	tissue	single_term	embryonic heart	35				GSE175589
covid-19 samples	disease	single_term	covid-19	36				GSE186794
larynx tissue	tissue	single_term	larynx	37				GSE203233
metabolic diseases samples	disease	single_term	metabolic diseases	38				GSE200531
samples from myenteric plexus	tissue	single_term	myenteric plexus	39				GSE149524
cd45.2+ immune cell cell type	cell	single_term	cd45.2+ immune cell	40				"GSE155250, GSE171872, GSE201559, GSE179622"
mammary gland samples	tissue	single_term	mammary gland	41				"GSE210594, GSE152866, GSE171464, GSE159478, GSE183919, GSE221684, GSE210825, GSE207922"
satellite cells\, macrophages\, fibro-adipofenic progenitor cells cell population	cell	single_term	satellite cells\, macrophages\, fibro-adipofenic progenitor cells	42				GSE171794
brain tissue RNA sequencing	tissue	single_term	brain tissue	43				"GSE167593, GSE208222, GSE162049, GSE226553, GSE201559, GSE208006, GSE208742, GSE208742, GSE193921, GSE159542, GSE208292, GSE162404, GSE186216, GSE183052, GSE157772, GSE226207, GSE223647, GSE192616, GSE154208, GSE175416, GSE175416, GSE185758, GSE136364, GSE226211, GSE157964, GSE185642, GSE214027, GSE199649, GSE150508, GSE216271, GSE163725, GSE171872, GSE207948, GSE188285, GSE155499, GSE197743, GS…
samples from tendon	tissue	single_term	tendon	44				GSE163446
chronic inflammation endothelial cells isolation(cd31 positive selection) analysis	combination	cell_disease		45	endothelial cells isolation(cd31 positive selection)	chronic inflammation		GSE199460
samples from somatosensory cortex	tissue	single_term	somatosensory cortex	46				"GSE153164, GSE153162"
isolated thymocytes	cell	single_term	thymocytes	47				"GSE182995, GSE138718"
prostatic intraepithelial neoplasia flow-sorted adipocyte precursor cells isolated from kidney cortex	complex	tissue_disease_cell		48	flow-sorted adipocyte precursor cells	prostatic intraepithelial neoplasia	kidney cortex	None
muscle mononuclear single cells cell type	cell	single_term	muscle mononuclear single cells	49				GSE215922
samples from hippocampus	tissue	single_term	hippocampus	50			samples from hippocampus	"GSE230333, GSE150713, GSE201644, GSE150714, GSE183757, GSE183042, GSE183758, GSE212351, GSE212792, GSE179358, GSE157985"
PMBC p14 cd8+ t cells profiling in lupus erythematosus, systemic condition	complex	tissue_disease_cell		51	p14 cd8+ t cells	lupus erythematosus, systemic	pbmc	GSE180045
lin-gfp+ progenitor analysis	cell	single_term	lin-gfp+ progenitor	52				GSE193733
gene expression in inner ear during huntington disease	combination	tissue_disease		53		huntington disease	inner ear	None
skin tissue	tissue	single_term	skin	54				"GSE218854, GSE156745, GSE195892, GSE214848, GSE145095, GSE189241, GSE227784, GSE129218, GSE183031, GSE227782, GSE179745, GSE216723"
dsred-positive cells from neural retina in susceptibility to chronic viral infection samples	complex	tissue_disease_cell		55	dsred-positive cells	susceptibility to chronic viral infection	neural retina	None
cd45 positive cell cells	cell	single_term	cd45 positive cell	56				"GSE204821, GSE186910, GSE186911, GSE212078, GSE141038, GSE153632, GSE189358, GSE207111, GSE205157, GSE207938, GSE202692, GSE207943, GSE214031, GSE207718, GSE214880, GSE214741, GSE221856, GSE142564, GSE137064, GSE163129, GSE141036, GSE146235, GSE137167, GSE156745, GSE225539, GSE210226, GSE146233, GSE226456, GSE202690, GSE147177, GSE136762, GSE218139, GSE156183, GSE150176"
spiny projection neurons from secondary tumour in neoplastic disease samples	complex	tissue_disease_cell		57	spiny projection neurons	neoplastic disease	secondary tumour	None
cornea tissue	tissue	single_term	cornea	58				GSE167992
single cell analysis of microglia 7aad-cd3+cd4+ cell in disease	complex	tissue_disease_cell		59	7aad-cd3+cd4+ cell	disease	microglia	None
prostatic intraepithelial neoplasia isolated cells analysis	combination	cell_disease		60	isolated cells	prostatic intraepithelial neoplasia		"GSE164970, GSE164971"
samples from lung	tissue	single_term	lung	61				"GSE186360, GSE186910, GSE186911, GSE136154, GSE184672, GSE152618, GSE182716, GSE206426, GSE179855, GSE138904, GSE149939, GSE145031, GSE184347, GSE153632, GSE144553, GSE217488, GSE217489, GSE144468, GSE142754, GSE215094, GSE166679, GSE183943, GSE196993, GSE190262, GSE155814, GSE185256, GSE225246, GSE180963, GSE203171, GSE146233, GSE155261, GSE218884, GSE178517, GSE183545, GSE178829, GSE164302, GS…
samples from subcutaneous adipose tissue	tissue	single_term	subcutaneous adipose tissue	62				"GSE155894, GSE155895"
gene expression in small intestine epithelium during healthy	combination	tissue_disease		63		healthy	small intestine epithelium	"GSE181220, GSE189807, GSE202690, GSE186614, GSE112205, GSE169197, GSE202692, GSE149907, GSE221006"
visceral adipose tissue neuroblast profiling in healthy condition	complex	tissue_disease_cell		64	neuroblast	healthy	visceral adipose tissue	None
sorted cd45+ leukocytes cells in malignant neoplasms condition	combination	cell_disease		65	sorted cd45+ leukocytes	malignant neoplasms		"GSE225539, GSE210226, GSE150176, GSE214741"
brain tumor samples	tissue	single_term	brain tumor	66				GSE171872
intestine RNA sequencing	tissue	single_term	intestine	67				"GSE196916,GSE181220, GSE189807, GSE202690, GSE186614, GSE112205, GSE169197, GSE202692, GSE149907, GSE221006"
mesenteric lymph nodes samples with no disease	combination	tissue_disease		68		no disease	mesenteric lymph nodes	"GSE184423, GSE174739"
samples from tumor	tissue	single_term	tumor	69				"GSE153383, GSE179936, GSE168862, GSE193189, GSE166150, GSE214983, GSE192935, GSE157879, GSE166149, GSE178258, GSE225539, GSE210226, GSE185758, GSE163834, GSE228560, GSE178881, GSE214348, GSE168944" GSE150176, GSE214741, GSE175690, GSE164153
samples from ileum	tissue	single_term	ileum	70				GSE151152
disease balf cells isolated from heart	complex	tissue_disease_cell		71	balf cells	disease	heart	None
peripheral blood mononuclear cells from bone in huntington disease samples	complex	tissue_disease_cell		72	peripheral blood mononuclear cells	huntington disease	bone	None
peritoneal samples	tissue	single_term	peritoneal	73				GSE215103, GSE210795
all cells analysis in bone marrow	cell	single_term	all cells	74	all cells		bone marrow	"GSE181902, GSE174836, GSE197070, GSE214390, GSE154624, GSE186305, GSE143255, GSE168807, GSE141813, GSE165797, GSE174834, GSE218957, GSE145477, GSE150344, GSE218958, GSE161676, GSE142754, GSE225429, GSE207063, GSE148115"
single cell analysis of mammary tumor neuroblast in myocardial ischemia	complex	tissue_disease_cell		75	neuroblast	myocardial ischemia	mammary tumor	None
neurons\, radial glia cells\, ciliated cells\, mural cells\,oligodendrocytes\,microglia\,endothelial cells\,cajal-retzius cells gene expression in diabetes mellitus, non-insulin-dependent large intestine	complex	tissue_disease_cell		76	neurons\, radial glia cells\, ciliated cells\, mural cells\,oligodendrocytes\,microglia\,endothelial cells\,cajal-retzius cells	diabetes mellitus, non-insulin-dependent	large intestine	None
cd45+ cell type	cell	single_term	cd45+	77				"GSE204821, GSE186910, GSE186911, GSE212078, GSE141038, GSE153632, GSE189358, GSE207111, GSE205157, GSE207938, GSE202692, GSE207943, GSE214031, GSE207718, GSE214880, GSE214741, GSE221856, GSE142564, GSE137064, GSE163129, GSE141036, GSE146235, GSE137167, GSE156745, GSE225539, GSE210226, GSE146233, GSE226456, GSE202690, GSE147177, GSE136762, GSE218139, GSE156183, GSE150176"
all types of placental cells gene expression in type 2 diabetes ciliary epithelium	complex	tissue_disease_cell		78	all types of placental cells	type 2 diabetes	ciliary epithelium	None
tibialis anterior muscle samples	tissue	single_term	tibialis anterior muscle	79				GSE162172
isolated lin-negative single-cell suspension from bilio-vascular tree fragments	cell	single_term	lin-negative single-cell suspension from bilio-vascular tree fragments	80				GSE163777
sorted primary pancreatic epithelial cells (mkate2+) analysis	cell	single_term		81	sorted primary pancreatic epithelial cells (mkate2+)			GSE207943
decidua RNA sequencing	tissue	single_term	decidua	82				GSE200289
ciliary epithelium tissue	tissue	single_term	ciliary epithelium	83				GSE178667
epicardium-derived cells analysis	cell	single_term	epicardium-derived cells	84				GSE154715
cd4 isolated from spleen	complex	tissue_cell		85	cd4		spleen	"GSE179623, GSE229249, GSE215180, GSE215181"
isolated lin-c-kit+ cells	cell	single_term	lin-c-kit+ cells	86				"GSE180853, GSE180772"
cd45+ cd11b+ gene expression in disease endpoint kidney	complex	tissue_disease_cell		87	cd45+ cd11b+	disease endpoint	kidney	None
hind limb samples with sarcoma	combination	tissue_disease		88		sarcoma	hind limb	GSE149751
gene expression in neural retina during sarcoma	combination	tissue_disease		89		sarcoma	neural retina	None
macrophage in peritoneal	combination	cell_disease		90	macrophage		peritoneal	GSE215103
gene expression in bronchoalveolar lavage fluid	tissue	single_term	bronchoalveolar lavage fluid	91				GSE225663
arterial samples with lupus erythematosus, systemic	combination	tissue_disease		92		lupus erythematosus, systemic	arterial	None
isolated smooth muscle cells	cell	single_term	smooth muscle cells	93				"GSE194173, GSE214423"
splenic cd27+cd11b+ nk cells cell type	cell	single_term	splenic cd27+cd11b+ nk cells	94				GSE196864
total testicular cells cell type	cell	single_term	total testicular cells	95				GSE174731
aorta sample derived cells	tissue	single_term	aorta	96	aorta			"GSE214423, GSE186865, GSE141038, GSE140811, GSE186845, GSE169112, GSE221789, GSE214880, GSE194173, GSE178765"
peak of the disease effect on total testicular cells	combination	cell_disease		97	total testicular cells	peak of the disease		None
stomach samples	tissue	single_term	stomach	98				"GSE147177, GSE213755"
parenchymal and non-parenchymal liver cells cell population	cell	single_term	parenchymal and non-parenchymal liver cells	99				"GSE134134, GSE166875, GSE143528, GSE178365, GSE172127, GSE180289"
samples from cervix	tissue	single_term	cervix	100				GSE200289
