## Supplementary material for "GENOAR: Global Engine for Navigating the Omnicell space via Agent-based Research": SuppleData3_benchmark_cpu_gpu.xlsx

### Sheet: Supplementary Table
Supplementary Data 3. CPU and GPU execution time (seconds) for the single-cell processing pipeline.
Pipeline step	CPU time (sec)	GPU time (sec)	Speedup*
step1. Data loading & metadata	38.24	44.81	0.853381
step2. QC metric calculation	50.23	47.74	1.05216
step3. Cell & gene filtering	51.41	21.41	2.40121
step4. Normalization & log1p	24.8	10.51	2.35966
step5. Highly variable gene selection	33.19	7.08	4.68785
step6. Scaling	32.5	10	3.25
step7. PCA	306.16	6.51	47.0292
step8. Harmony integration	873.7	14.56	60.0069
step9. Neighbor graph construction	187.43	12.06	15.5415
step10. UMAP embedding	1131.27	2.78	406.932
step11. Louvain & Leiden clustering	1299.18	33.8	38.4373
step12. t-SNE embedding	12883.6	17.59	732.44
step13. Marker gene ranking (logreg)	1226.96	35.08	34.9761
step14. Diffusion map	134.96	8.62	15.6566
Total	18273.7	272.55	67.047
Execution times were measured for an identical pipeline applied to the human integrated atlas (960,898 cells × 27,971 genes after quality-control filtering).
The CPU run used a single node with 64 AMD EPYC virtual cores and 512 GB RAM; the GPU run used one NVIDIA H100 80 GB HBM3 (host CPU: AMD EPYC 9654) with RAPIDS-singlecell.
*Speedup is defined as CPU time divided by GPU time.
