## Supplementary material for "GENOAR: Global Engine for Navigating the Omnicell space via Agent-based Research": SuppleData4_multicondition_analysis.xlsx

### Sheet: Sheet1
Supplemental Data 4. List of samples for the analaysis of muti-conditional tissue atlases
Series	Run	Sample Name	tissue	condition label
GSE162122	SRR13132890	GSM4942396	myometrium	CP
GSE162122	SRR13132892	GSM4942397	myometrium	CP
GSE162122	SRR13132893	GSM4942398	myometrium	CP
GSE162122	SRR13132897	GSM4942399	myometrium	CP
GSE163633	SRR13281740	GSM4983130	oral mucosa	CP
GSE163974	SRR13321468	GSM4994385	colorectal	CP
GSE162122	SRR13444727	GSM5023319	myometrium	CP
GSE166173	SRR13633752	GSM5065157	retina	CP
GSE166173	SRR13633753	GSM5065158	retina	CP
GSE166173	SRR13633754	GSM5065159	retina	CP
GSE166173	SRR13633755	GSM5065160	retina	CP
GSE166173	SRR13633756	GSM5065161	retina	CP
GSE166173	SRR13633757	GSM5065162	retina	CP
GSE166173	SRR13633758	GSM5065163	retina	CP
GSE166173	SRR13633763	GSM5065168	retina	CP
GSE166173	SRR13633764	GSM5065169	retina	CP
GSE174200	SRR14483690	GSM5289075	retina	CP
GSE174200	SRR14483695	GSM5289076	retina	CP
GSE174200	SRR14483739	GSM5289098	retina	CP
GSE174200	SRR14483741	GSM5289099	retina	CP
GSE183655	SRR15808965	GSM5567097	dura	CP
GSE183655	SRR15808970	GSM5567100	dura	CP
GSE184118	SRR15898191	GSM5578188	cartilage	CP
GSE163633	SRR13281758	GSM4983146	oral mucosa	Tumor
GSE163633	SRR13281760	GSM4983147	oral mucosa	Tumor
GSE163633	SRR13281786	GSM4983154	oral mucosa	Tumor
GSE163633	SRR13281788	GSM4983155	oral mucosa	Tumor
GSE163974	SRR13321469	GSM4994386	colorectal	Tumor
GSE162122	SRR13444731	GSM5023320	myometrium	Tumor
GSE162122	SRR13444739	GSM5023321	myometrium	Tumor
GSE162122	SRR13444749	GSM5023323	myometrium	Tumor
GSE162122	SRR13444751	GSM5023324	myometrium	Tumor
GSE166173	SRR13633759	GSM5065164	retina	Tumor
GSE166173	SRR13633760	GSM5065165	retina	Tumor
GSE166173	SRR13633761	GSM5065166	retina	Tumor
GSE166173	SRR13633762	GSM5065167	retina	Tumor
GSE174200	SRR14483699	GSM5289078	retina	Tumor
GSE174200	SRR14483703	GSM5289080	retina	Tumor
GSE174200	SRR14483707	GSM5289082	retina	Tumor
GSE174200	SRR14483711	GSM5289084	retina	Tumor
GSE174200	SRR14483713	GSM5289085	retina	Tumor
GSE174200	SRR14483717	GSM5289087	retina	Tumor
GSE174200	SRR14483723	GSM5289090	retina	Tumor
GSE174200	SRR14483729	GSM5289093	retina	Tumor
GSE174200	SRR14483731	GSM5289094	retina	Tumor
GSE174200	SRR14483733	GSM5289095	retina	Tumor
GSE174200	SRR14483781	GSM5289107	retina	Tumor
GSE174200	SRR14483783	GSM5289108	retina	Tumor
GSE183655	SRR15808961	GSM5567093	dura	Tumor
GSE183655	SRR15808962	GSM5567094	dura	Tumor
GSE183655	SRR15808963	GSM5567095	dura	Tumor
GSE183655	SRR15808964	GSM5567096	dura	Tumor
GSE183655	SRR15808966	GSM5567098	dura	Tumor
GSE183655	SRR15808972	GSM5567101	dura	Tumor
GSE184118	SRR15898163	GSM5578182	cartilage	Tumor
GSE184118	SRR15898167	GSM5578183	cartilage	Tumor
GSE184118	SRR15898171	GSM5578184	cartilage	Tumor
GSE184118	SRR15898175	GSM5578185	cartilage	Tumor
GSE184118	SRR15898188	GSM5578187	cartilage	Tumor
GSE184118	SRR15898199	GSM5578190	cartilage	Tumor
GSE184118	SRR15898203	GSM5578191	cartilage	Tumor
GSE189754	SRR17062873	GSM5706756	colorectal	Healthy Control
GSE189754	SRR17062877	GSM5706757	colorectal	Healthy Control
GSE182270	SRR15501937	GSM5525962	colorectal	Healthy Control
GSE214695	SRR21787598	GSM6614353	colorectal	Healthy Control
GSE214695	SRR21787602	GSM6614352	colorectal	Healthy Control
GSE214695	SRR21787606	GSM6614351	colorectal	Healthy Control
GSE214695	SRR21787610	GSM6614350	colorectal	Healthy Control
GSE214695	SRR21787614	GSM6614349	colorectal	Healthy Control
GSE214695	SRR21787616	GSM6614348	colorectal	Healthy Control
GSE164241	SRR13353001	GSM5005048	oral mucosa	Healthy Control
GSE164241	SRR13353006	GSM5005049	oral mucosa	Healthy Control
GSE164241	SRR13353021	GSM5005053	oral mucosa	Healthy Control
GSE164241	SRR13353025	GSM5005054	oral mucosa	Healthy Control
GSE164241	SRR13353037	GSM5005057	oral mucosa	Healthy Control
GSE164241	SRR13997814	GSM5177039	oral mucosa	Healthy Control
GSE164241	SRR13997812	GSM5177037	oral mucosa	Healthy Control
GSE164241	SRR13997813	GSM5177038	oral mucosa	Healthy Control
GSE216578	SRR22045699	GSM6680845	cartilage	Healthy Control
GSE216578	SRR22045700	GSM6680844	cartilage	Healthy Control
GSE216578	SRR22045701	GSM6680843	cartilage	Healthy Control
GSE216578	SRR22045702	GSM6680842	cartilage	Healthy Control
GSE147979	SRR11470715	GSM4451268	retina	Healthy Control
GSE147979	SRR11470717	GSM4451270	retina	Healthy Control
GSE147979	SRR11470725	GSM4451278	retina	Healthy Control
GSE147979	SRR11470726	GSM4451279	retina	Healthy Control
