## Supplementary material for "GENOAR: Global Engine for Navigating the Omnicell space via Agent-based Research": SuppleData5_Retina_RRHOanalysis.xlsx

### Sheet: RRHO2_concordant_down_genes
SuppleData5_List of concordant genes in RB analysis
gene
AUTS2
TTC6
CLIC1
TNFAIP8L3
DCLK1
LINC02147
ENSG00000287756
PRPH
NKAIN2
SLC6A20
KHDRBS3
DNAH7
ENTPD1
CLIC6
MTERF1
LINC01568
CPNE8
RNASET2
RBMS1
MATN1
ARHGEF4
CCNL1
LIX1
E2F7
VAMP8
OBI1-AS1
ENSG00000286133
CRYGD
PRKCB
IFI16
C14orf39
ST8SIA6
HTR2C
SPRY3
APOA1
SOCS3
PDZRN3
FAM107B
EYA1
FRMPD4
PLEKHH2
GNB4
EPHA4
ENSG00000234021
GNG12
CCDC26
GALNT18
ENSG00000259713
LINC02246
MIR181A1HG
MYO3A
MANBA
CYP1B1-AS1
LINC02694
IMPG1
ANKRD17-DT
FLT3
SETBP1
HBA1
PSAP
TCIM
ANK2-AS1
RUNX1
ARAP2
NLRP1
EMP2
CYTH3
GPA33
ENSG00000233358
NAV3
GCC2-AS1
ATF7IP2
CHSY3
ENSG00000248138
ENSG00000285751
MIR22HG
HLF
UBA6-DT
RYR3
LCMT1-AS1
ADGRG2
CAMK2N1
GRM1
LINC02267
CALCRL
ENSG00000287226
TRIM67
ENPP3
SLC26A7
RBPMS
SCX
SPOCK1
HNMT
TCHH
ENSG00000243944
GK
PPP1R16B
CD81
CASS4
STAT3
LINC02102
LTBP1
MFAP4
ENSG00000287979
PPP2R3A
NECTIN3
BTG3
BANK1
MIR503HG
LINC00159
ST8SIA1
ENSG00000235749
CLMAT3
LINC01320
IFI6
ZAN
ATP10A
ENSG00000285966
SPHKAP
PLA2G4C
CLTRN
ENSG00000271774
ELMOD1
ENSG00000253238
ADAMTS9-AS2
TGFB3
APOBEC3G
SHCBP1L
ENSG00000250697
LINC02224
BOC
CSRNP1
KLHL32
HIF1A-AS3
RAPGEF1
PRMT5-DT
ENSG00000286648
CHRNB3
ENSG00000291133
SCLT1
KCNJ13
CABCOCO1
ARHGAP22
CCN2
SEMA3D
HSPA1B
ENSG00000275119
HSP90AA1
LAMA1
SORCS3
ENSG00000259336
LINC02649
LETR1
SLC12A7
LPCAT2
PTPRD
HCRT
ENSG00000259594
BARD1
GALNT3
FBN1
LINC01013
CKAP2
ENSG00000239922
NEK2
ERO1B
ALDH1A3
FSTL1
RGS4
PHACTR3
PLEKHA4
GRHL2
ITIH5
CXXC4-AS1
CNOT6L
ENSG00000287290
TRNP1
SGMS2
ZNF521
ACTN2
CLDN10
CCDC122
PCED1B
LINC01258
ENSG00000254394
PRKAG2
FGF14
IER5L
ENSG00000287330
ENSG00000261604
COLEC12
GPR39
SLC38A8
IER5
ENSG00000255422
METRNL
NFIB
ITGAV
PAG1
TMSB15B-AS1
CRPPA
LRIG1
YPEL2
ADAM12
OLFM3
TTC9B
GLA
C11orf91
ENSG00000282556
ADAMTS19
HSPA1A
C1orf54
GFI1B
EYA4
MLF1
DAW1
ENSG00000251555
DGKG
CAV2
S100A13
TNFRSF10D
CLDN11
NWD2
SATB1-AS1
HSP90B1
PCDH20
ENSG00000250049
MARCHF3
ENSG00000284716
ADAMTS8
NR3C1
ENSG00000249806
STXBP6
GPX8
LINC00609
TPTEP1
TRIM5
PIEZO2
LINC02775
GALM
FKBP10
SLC9A9
SH2D3C
TMEM117
COL10A1
NTRK3
LAPTM4A
SERPINH1
CDKN1C
GALNT10
AMIGO2
SCN9A
ARHGEF35-AS1
ANGPTL4
F5
HECTD2
RHOB
SOCS3-DT
CD99
RARB
NRK
ENSG00000188897
ENSG00000285646
PFKFB3
LINC02506
CBLB
ZFAND2A
ENSG00000249631
MSTN
RIT2
VWC2
GFRA3
LINC02964
ASXL3
ENSG00000276216
NTN4
DIRC3
MIR4435-2HG
GRM7-AS3
SCARB1
KIRREL1
CNMD
CDC42SE2
TRPC4
GAREM1
MGAM
ST18
ETV6
USP53
FAM114A1
HBG1
FAAH2
ENSG00000237356
TCEAL7
HIVEP2-DT
FBLN2
PALLD
MUSTN1
SLAIN1
JUND
LINC01937
ATOH7
TSC22D3
ENSG00000286072
GCNT4
LRIG3
ENSG00000257545
NR2F1-AS1
GHR
FAM222A-AS1
CFAP47
SQSTM1
PCNX4-DT
APOBEC3F
PPP1R1A
CDK6-AS1
PRKD1
CAPN3
ELAVL3
KDSR-DT
ENSG00000286746
ANGPT2
ENSG00000286093
TXK
PTF1A
CACNG7
LINC02389
KCNK1
RETREG1
NYAP2
ENSG00000287352
ENSG00000231482
CNN1
C2CD4D-AS1
CD72
ENSG00000283380
NFKBIA
CD37
ENSG00000257060
GRIA1
HS3ST1
RAX
ENSG00000253369
EPHB1
ARSJ
LMNA
PSORS1C1
ENSG00000258131
CCDC39
ERRFI1-DT
COL4A6
CGAS
GYPC
SLC4A4
RGL3
YES1
ENSG00000258234
SH3TC2
LUZP1
LYPD1
BCO2
SLC32A1
ERBB4
TAFA1
ENSG00000283635
ZNF704
MYH11
GEM
RNF165
IGFBP4
NID1
HOATZ
LIFR
CTNNB1
FBXO38-DT
TNFRSF1B
ELAVL4
TUBB4B
BMP2
MDK
SH3RF3
GNG11
SPTLC3
ENSG00000256469
GPRC5A
CALM1
MEI4
H1-4
ACTG1
ENSG00000225689
NAALADL2
NABP1
PRKCA
TAMALIN
BMT2
COL19A1
GABRA3
STXBP5-AS1
DIAPH2
H1-2
DIO2-AS1
FXYD7
ARHGAP24
LINC02055
CELF5
CNDP1
HBG2
CDH8
RLBP1
GADD45B
SLC38A4
PARVA
ENSG00000288088
SHC4
DNAJB1
GCAT
ENSG00000258526
GRM5
ENSG00000251574
ENSG00000290039
CNTNAP3
CDH9
RRH
LINC01478
DRAIC
ENSG00000254138
AK5
TALAM1
SLCO5A1
SLC7A8
C1orf141
APBB2
ZC4H2
CDC14B
MYO1F
ST6GAL2
SMOC1
ENSG00000290065
SPINT2
ENSG00000289974
NEFM
ITPKB
ST3GAL1
KSR2
LINC00910
ARHGAP6
ISG15
DSC3
MIR924HG
CSF1
LINC02500
PRC1
CKAP5
GSTM5
RAB27B
NCEH1
ENSG00000228113
KPNA2
CIT
ENSG00000227757
PVALB
AGA-DT
PLIN2
LDLR
OAF
ROR2
PAM
GFPT2
MN1
KLRK1-AS1
RELB
DSEL
CLUL1
ZNF90
RANBP3L
BARHL2
CAP2
ANXA11
MYRF
ABLIM3
WNT16
PMAIP1
USP38-DT
DENND2B
ARHGEF3
TSC22D2
HSPA2
H1-1
TENT5C
STC2
ENSG00000282890
MEG8
ARHGAP31
PCP4L1
FUT9
CEBPA
RASGRP1
MYL12A
KLRB1
PHLPP1
SDCBP
IL3RA
TLE4
GATM
ENSG00000234418
HTRA3
POLQ
TMEM91
HIVEP2
VEGFC
PHGDH
MYLIP
GAD2
CNGA1
CALCB
LINC02391
LAMA2
GALNT7
FNBP1
SNX9
MAGI2
RNASE4
ENSG00000285783
ECE1
BRIP1
H2AC11
RHOJ
LPAR6
BACE2
ENSG00000223838
TACC2
CDON
RIMS1
MSRB3
ENSG00000258637
LPP
USP54
ENSG00000239572
RAD51AP1
IL18R1
TRPS1
LMTK3
MMP23B
WDR64
CFAP210
SMAD3
ENSG00000232934
LAMC3
GPR171
BCAR3
TYMS
RAB13
ENSG00000289866
SLC35D1
ALDH1A3-AS1
RFX4
NKX6-2
LINC00882
ENSG00000260848
ICAM3
CA3
LINC02934
SLC10A4
SERTAD1
CNTN3
OCA2
XIST
MAD2L1-DT
DNAJB4
H3C2
ARFGEF3
LINC02645
HMGCS1
PCDH9
CD69
PLK2
RGL1
GPC4
CAVIN3
NCAM2
FGF7
MGAT4C
C2orf92
RBMS2
CEP152
BFSP2
RAPGEF2
KNSTRN
ENSG00000287093
NEUROG2-AS1
GLUL
ENSG00000286475
ENSG00000224865
PDGFRB
ENSG00000290441
ENSG00000261195
RGS7BP
SFMBT2
FLT1
ATF3
BDNF-AS
CCK
LRFN5
ENSG00000286637
SLC24A1
ENSG00000251680
SLC17A6
SLC2A13
LRP2
SERPING1
GPSM2
C1QTNF3
DIO2
FLVCR2
FUT10
TFAP2C
KIAA1328
LINC01376
WDR44
FBXO32
FAT3
COL6A6
SUCLG2-DT
NALCN
MYO1B
SPRED1
PTGER4
TNFAIP3
NFATC2
ENSG00000287596
ENSG00000234902
ENSG00000255580
RALYL
KIF2C
PCDH8
PLOD2
ME1
ANLN
FBXO5
LINC02842
ZNF804A
ENSG00000287720
AJAP1
LINC03042
ETFB
PRLR
ST8SIA5
ENO1
PCDH7
ENSG00000287778
PLK1
CDCA8
MFNG
BUB1B
MME
ZSWIM6
CIP2A
CALD1
LGALS3BP
SCHIP1
SNTB1
SNCA
CXCL1
PMFBP1
ENSG00000290955
CNKSR3
KIF20B
HSPB1
C21orf62-AS1
ABCB11
IFITM2
COL4A5
AGTR1
GALNT17
IRX6
FRRS1L
BORA
ERN1
ONECUT3
CDH6
SHISA6
AHCYL2
LINC01685
H2AC20
GPR85
FAR2
SKA3
CD44
RAD51B
KLF4
ENSG00000229261
ENSG00000246090
ENSG00000260971
ARL6IP1
LINC02672
ARHGAP11A
MSH5
KIF26B
TSPYL2
CCDC88A
CALB2
LINC02231
UBE2C
PTPN14
PCDH17
STK32B
STK3
ENSG00000267383
PECAM1
MIR3681HG
FYN
TRIB1
SLC2A1
H1-5
PLEKHA2
SDK1
CENPN
MRPS30-DT
RMST
NPFFR2
LST1
LINC01414
CEP55
DNAH11
BLVRB
TACC3
ENSG00000287373
ROM1
MAP3K8
TSPAN8
EEPD1
PIP4K2A
CLEC2D
NDRG2
CRYL1
FAT4
ENSG00000231662
HKDC1
ZNF385D-AS2
MAFB
FOXD1
PLAAT3
ENSG00000273338
LYPLAL1-DT
NFIB-AS1
ALDOC
PTH2R
LINC02144
TBX3-AS1
RHOC
DIAPH3
PIK3R1
ENSG00000232855
NPTX2
VGLL2
ENSG00000287937
MELK
ARHGAP26
UFL1-AS1
RAB42
TMEM98
COL9A1
DCHS2
PRDM13
CDH10
LSAMP
SFRP1
PTTG1
ENSG00000249738
ENSG00000290886
FOSB
GNAT1
SUGCT
TFAP2A
FAM20C
ART5
SELENBP1
CLCF1
PDLIM5
ARHGAP11B
ADRB2
EOMES
ANXA5
ARHGEF6
ENSG00000247925
ATP1B3
COL11A1
FSIP2-AS1
TFAP2D
TMCC3
ECT2
LAMB2
ENSG00000287083
HERC5
FABP5
MYBL1
ANO3
PHYHIPL
ENSG00000288729
NUAK1
SAMD3
PEAK1
RFX2
STMN4
KLF7
NNAT
ENSG00000234173
TMEM196
ENSG00000239381
PRKCG
ENSG00000259363
PTN
FIGN
VCAN
SYNPO2
KIF24
ASF1B
NR2E3
MMADHC-DT
SPANXA2-OT1
SEMA6A-AS1
SYT9
TPX2
CENPF
NFIL3
SPART-AS1
H2AC17
OTUD1
HDAC9
AGPAT4
QKI
CNN2
ANO1
CDCA2
CLVS2
HYCC1
LRP1
SLC1A3
JUN
LINC01619
DGKB
CASC16
LINC02301
SMIM36
ERRFI1
LINC01090
ENSG00000290122
CDK2
VSTM4
TENM3
TEK
ADARB1
HIF3A
FOSL2
DPY19L2
ENSG00000287292
CNTN4
TMEM158
MAN2A1
TSC22D4
PRKG1
WWOX
MEG3
ID3
SEPTIN6
TUBA1B
KIF20A
HCCS-DT
PTX3
ADCY8
RGS8
SPATA13
ENSG00000283692
HMMR
MTAP
LINC01488
LINC02283
ENSG00000242593
ENSG00000228033
SP140
TTC22
CACNG8
ENSG00000289605
ENSG00000289385
FGF2
LITAF
TULP2
H2BC8
SLC16A14
IER2
LINC02715
DPYD
CDH4
IMMP2L
NKAIN3
ENSG00000287708
FIBCD1
ISYNA1
DCDC1
NUSAP1
ABCG1
GULP1
TMEM215
PRMT9
SH3D19
ENSG00000288771
OSBPL10
ENSG00000280241
LINC01322
MAST4
EPHB6
SLC6A17
NEFL
GLRA2
DDX60
TNS3
SNCG
ANO6
SEC14L6
ADGRA2
GLIS3
VCL
DEPDC1B
SMC4
PDE8B
KIF11
FBXL7
HEPH
CCNA1
TUBA1C
RBFOX2
DANCR
ENSG00000285664
CCNB1
ST7
DUSP4
NXPH2
P2RY12
TTK
PCK1
LRIG3-DT
MIR4500HG
SPRY4-AS1
ANO5
PDE3A
RIPK2-DT
KIAA1671
ANK3
ENSG00000251488
ENSG00000254186
MOXD1
COL4A1
MYADM
RGS22
GRB10
MEF2C-AS2
CENPK
PRSS23-AS1
CFAP299
MAD2L1
CKAP2L
ENSG00000262202
STON2
CYBRD1
CTTNBP2
DNAH12
FEZ1
RILPL2
MMRN1
SHCBP1
CABP1
IRX5
CPA6
SPRED2
PIM2
TTC29
SLC35F1
NCAPG
ISLR2
TNS1
TUBA1A
SEMA3A
CSMD2
ENSG00000290357
IFIH1
PARPBP
NR2F2
WIF1
CCNB2
PLPP3
ENSG00000286197
NPY
ENSG00000224935
EPHA6
EPHA3
CADM3
CDKN3
RASA3
CDC20
OPHN1
BTBD17
CYP7B1
CLASP1-AS1
CHRDL1
LINC00470
SYT5
HIF1A
SQLE
PRAG1
SFRP2
NUP62CL
KITLG
H2AC12
TENM1
RASD1
LCA5
MTTP
C5orf46
CDC25B
DLGAP5
MPZ
CCNA2
BRCA1
FAM83D
PRKCE
ATP1A2
MUC12
IFFO2
MFHAS1
FGF10-AS1
CITED2
SHROOM4
PROS1
TBC1D9
PMEPA1
MKI67
WWTR1
LINC01170
ENSG00000287216
STK39
CEMIP2
RFTN2
SH3PXD2B
HMGB2
PROSER2
SPC24
GNAI2
KIF4A
SEMA6A
CEP126
ATP8B1
MMP16
CDH11
SHD
PDE3B
ENSG00000286271
CLU
AXL
STAC2
BAG3
DIO3
NR2F2-AS1
PCDH15
PPP1R15A
DUSP10
CCDC54-AS1
MIR23AHG
ENSG00000253736
HS6ST3
CENPE
HMX1
ASPM
ENSG00000251388
S1PR3
NALCN-AS1
AURKA
STAC
KIF23
LINC02397
ENSG00000288021
ADAMTS15
CMTM7
ENSG00000288085
POU3F1
ZNF385D
MIR548A1HG
JUNB
ENSG00000270022
KREMEN1
STK17B
CRIP2
ARHGAP18
LTBP4
NPVF
SERINC5
ENSG00000286757
DAB2IP
OLFML2B
HEYL
ENSG00000258820
H3C8
MDFIC
ANKRD30BL
DOCK10
VIM
ENSG00000251294
DLL1
MPP7
MTUS2
C21orf58
ELF1
ENSG00000258740
BCL2
PCDH9-AS2
CXCL2
INSIG1
ENSG00000258663
NOTCH2
SP110
ADAMTS6
THSD7B
FAM110B
NOVA1
RPRM
CAST
C12orf42
PBK
ID2
CD59
KIF15
HEY1
TMEM131L
BCAS3
MIS18BP1
DDHD1
RGS2
NCAPD2
FRMD4B
NKAIN4
ESCO2
CRISPLD1
CEP128
OSBPL3
ENSG00000251034
SGO1
APOLD1
LINC00290
RBP1
CCDC200
EGR3
EGR1
TRIM59
PTPRQ
ARID5B
LGI4
MAP2K6
GNG13
ENSG00000255240
F3
SLC15A3
RTKN2
LIMD1
KNL1
LNCRNA-IUR
PLEKHA1
ARPP21
B3GALT1
SESN3
ZBTB16
EGR2
CRY1
KRT222
NOTCH3
ENSG00000286642
RPS6KA2
STARD13
FRRS1
MAFF
SINHCAF
DEPDC1
MAN1A1
SGO2
GNG7
GFRA1
ENSG00000249776
OPCML
ADARB2
ENSG00000231754
MARCKS
SPC25
CA8
RAB6B
CREB3L2
KIT
HJURP
BBOX1-AS1
CDHR3
PIMREG
SAT1
TOX
L3MBTL4
DCBLD2
VSX1
CCDC18
USP43
CXCL3
TNIK
NFE2L2
ENSG00000287100
CDC25C
GNAI1
NR4A1
SASH1
TOP2A
TENM3-AS1
LINC01473
GPM6A
H2AC14
DGKK
ODAD2
PLSCR4
ZBTB7C
CDCA3
ENSG00000275443
F11-AS1
ENSG00000249678
NDC80
PARD3B
ST7-AS2
PLEKHG1
ENSG00000248816
ENSG00000227598
TRH
SULT1C4
CLRN1
BUB1
H1-3
ZFP36L1
MRAP2
UTRN
ENSG00000251314
LINC02223
MIR31HG
CKS2
C12orf56
ZC3H12B
KIF5C
LONRF3
CUBN
KLF3-AS1
LRRIQ1
EPAS1
SORCS2
SH3BGRL2
HECW2
ADGRL3
PCDH11Y
H1-0
ZNF593OS
FXYD3
EPB41L4A
TGFB2
TUBB6
COLGALT2
PLPPR1
EFNB2
HTR1F
CCDC30
DUSP6
DOCK5
DUSP16
MAP1A
SPRY2
KANK4
FGD4
CDK1
FAP
CRYM
SCN1A
ENSG00000287683
APOBEC3B
PNRC1
NRARP
ENSG00000251199
PTCH2
CNTN5
RCAN2
PAK3
DOCK1
TMTC1
PARP14
SYNPR
TAGLN2
BCKDHB
LINC00861
RIPK2
DAPL1
COL25A1
METRN
PDLIM4
ENSG00000284837
PKNOX2
SHROOM3
CKB
AURKB
KIF18A
CCDC34
LINC01994
CHRND
SNCAIP
NDST4
NFIA
P3H2
APCDD1L
STON1
SORBS1
SIK1
PLAUR
UST
ANKFN1
MXD3
PTPRK
LHCGR
FGF1
RGS3
NEIL3
DACH2
PPP1R1C
TANC1
COL4A2
APCDD1L-DT
RDH10-AS1
FGF8
MID1
CSRP2
AASS
FAXDC2
MBNL1
H2AX
CTNNA3
PSTPIP2
FAT1
TEKT1
ENSG00000253553
PCDH10
PDLIM3
EGFR
LRRN1
ACSS3
DOK5
RIPOR2
LINC01572
COL23A1
LEF1
YAP1
ENSG00000271904
TBX5
LINC01515
TBX3
ITPRIP
TCF4
DLL4
LINC00632
LURAP1L
TACR3
NR3C2
MAB21L1
ENSG00000228061
GAS2L3
GAB1
LRRTM3
RAB32
LGR5
PPP1R3C
NFIX
ENSG00000287706
VIPR2
HHIP
SH3BGRL
CRB1
TLL1
BCL6
LINGO2
COPG2IT1
CRABP1
LNC-LBCS
FREM2
TCP10L
AIF1L
SLN
FOXP2
PDK4
SNX10
TCF7L1
VGLL3
TMEM161B-DT
SORCS1
SULF2
GPM6B
LNCAROD
ITGB8
CTNND1
EVA1C
RGS16
MEGF10
DYNLRB2-AS1
ENSG00000260664
MND1
NECAB2
SRGAP1
ENSG00000286387
FGF10
ITGA6
CASC17
SPON1
LRRN3
TOX3
PROX1-AS1
SLC6A1
RARRES2
MCAM
GABRG3
ENSG00000287862
TMTC2
NPAS2
NCALD
FOXN3
ECEL1
LINC01833
NDRG4
ZEB2
PLXNC1
CYYR1
LINC00472
PRSS35
UACA
ST8SIA4
PRSS56
NHSL1-AS1
GRIA4
SEMA3B
MAB21L2
JDP2
LINC03051
PAUPAR
CCN1
SELENOP
GABRG3-AS1
FOS
NEUROG2
DUSP1
TSBP1-AS1
RNF180
ENSG00000248540
GLI2
POT1-AS1
SEL1L3
FZD5
FILIP1
LUZP2
CXCR4
RAB31
FEZF2
QDPR
KHDRBS2
LIMCH1
ZIC2
PRSS23
CASC15
ABAT
HES4
RASSF4
GRID2
COL18A1
KLHL13
KCNJ3
EPHA5
STX17-DT
LINC01621
BAMBI
MIAT
LINC01995
TBX2
NES
CUX2
FGF9
PTH2
ERICH5
NR4A3
ENSG00000231252
AR
MAF
ATP2B4
ARHGEF26-AS1
TGIF1
MEST
ZFP36L2
CBLN2
PAX6
FAM131C
MSN
NEDD9
EPHA5-AS1
BTG2
PREX2
GATB
ZC3H12C
GAS1
CNN3
PLCH1
MED12L
KLHL14
LINC00511
GLI3
RDH10
CDK6
SIX3
PROX1
LAMP5
NLGN1
ADAMTS1
LINC01748
HES1
LRRC4C
TBX2-AS1
TENM4
CDC42EP4
MIR181A2HG
RORB
MAPK10
MOB3B
ENSG00000234083
ELP4
ENSG00000234953
ESPN
PLXDC2
NLGN4X
PON2
GPR37
CADPS2
ENSG00000287941
VSTM2B-DT
CREB5
MIR9-1HG
ETV1
CD58
FOXN4
BEST3
CMTM6
NHS
L1TD1
CGN
CGNL1
NUAK2
HES5
ID1
KCTD8
LHX9
SOX8
LHX2
FAM184B
SOX2
PTPRZ1
KIAA1217
NAV2
ST6GALNAC3
FHIP1A
SPP1
ILDR2
PIP5K1B
ZHX2
NFIA-AS2
ADGB
CEROX1
FXYD1
DBI
TCF7L2
OLIG2
LATS2
ENSG00000231236
DENND11
CCND1
CLVS1
DKK1
LGR4
DNER
ENSG00000227486
SOX9-AS1
ADGRL2
PCDH11X
MGARP
BHLHE22
TPPP3
VSTM2B
FGF13
ENSG00000287734
EFNA2
DSP
ENSG00000272449
MYO1E
ADORA2B
SOX2-OT
MLLT3
CA14
FAM230I
KDR
DKK3
EPHB2
NGFR
FAM111A
NHSL1
TF
P2RY14
PYGL
ETV5
ELL2
TRPM3
SLITRK2
ADAMTS18
BCHE
DIPK1C
TMEM47
FABP7
ENSG00000236676
VSX2
COL2A1
NOTCH1
TMEM37
WNT5B
ID4
LINC01697
PCYT1B
PLP1
ASCL1
NR2E1
TOX2
MYB
PCDH19
REST
ARHGEF26
SOX9
ZNF536
LINC00461
ITGA2
TTYH1

### Sheet: RRHO2_concordant_up_genes
gene
NPSR1-AS1
BRINP1
TSPAN9
SLC44A1
NEGR1
KCNV2
PEX5L
CCSER1
FMN2
CDKN2A
SH3KBP1
GUCA1A
SH3GL2
SLC24A2
SLC38A5
BMPER
OLFM1
DPYSL3
DOCK9
HEG1
GLT1D1
ADCY2
ZFAT
GNG4
APOE
MEIS2
TTN
ELOVL2
GRAMD1B
CDKN1A
RAPGEF5
TMEM54
THBS4
ENSG00000236283
PPP4R4
LRMDA
MLXIP
GUK1
DPF3
GNAT2
XKR4
MIR7-3HG
EYS
RTBDN
RAP1GAP2
MAML2
CHGA
SORL1
PTCHD4
PLAAT1
GAS7
GRIK4
THY1
SCG3
SDC2
LIMA1
DCC
PRELID2
CPLX4
ENSG00000226965
PDE1C
SEMA6D
DLGAP2
JARID2
ENSG00000285367
GUCA1C
NLK
PDE4B
GSG1L
RBP3
FSTL5
ATP1B1
FMN1
SAMD12
PALM2AKAP2
GPC6
EML5
PLA2G5
PDE4D
NRXN1
THRB
LMO3
C7
MYO3B
LRRC8C
LINC-PINT
ABCC4
RTN1
GNAO1
FRY
GLCE
SLC22A8
ENSG00000283648
EGFLAM
LHX3
POU2F2
FAM135B
IGSF21
KLF9
ALK
CPLX1
DYNC1I1
ADCY9
ARHGAP44
FGF12
ENSG00000260661
CCDC141
LINC00463
MPP4
GAD1
EEF2K
DOK6
RD3
CDKN2B-AS1
CARMIL1
ALOX5
NPTX1
ENSG00000227619
ARR3
FREM1
PRICKLE2
RBP4
RXRG
VTN
GRK5
CNIH3
PAX5
KLHL4
ACSL1
RBFOX1
ENSG00000227712
SGCD
TXNIP
ENSG00000285622
ASTN2
UNC119
SLC24A4
MTHFD2
ACTC1
AK4P3
MCC
UGCG
ENSG00000250842
MEGF9
GUCA1B
ENSG00000286863
EGF
PDE6C
FRMD3
SYN2
CCDC60
EMB
ANXA8
HS3ST3B1
ATP8A2
INA
COL5A1
TRPV4
RUNX1T1
ENDOG
C7orf33
AKAP6
OLAH
RYR2
GFOD1
SLC26A8
GABRR2
DNM3
LRRN2
CACNA1B
ENSG00000258580
GSN
GPR158
IGDCC3
ENSG00000289130
PKP2
HPCA
LAMA3
PDE6H
LINC02058
CADPS
ENSG00000259044
SYK
ENSG00000251031
ANK1
PCOLCE2
CNTNAP2
AMER2
DCT
ENSG00000271901
ENSG00000223795
NCMAP
PLEKHA6
CHRNA7
GPRIN3
HCN1
SLC8A1
LMOD1
LINC02151
GRIA3
KCNC2
EDA
CABP2
PRSS33
PHF19
PRKCH
MMD2
TRAC
CHRNA3
SLFN13
KDM7A
PLD5
RSPO1
TP73
NXPH1
DMBX1
FKBP5
DRD4
ENSG00000271860
GSG1
ENSG00000242880
LINC02932
CC2D2A
EPHX1
CACNG4
CAMK2B
ENSG00000265643
ASPHD2
RBP7
SEC14L5
RAB3C
ENSG00000253288
MCF2L2
JAZF1
COL16A1
DGKI
RAI14
LINC00907
MT1E
VSNL1
ZNF208
REPS2
VAV3
MGST1
ENSG00000288818
KIFC3
CHN2
CFD
PPP2R2B
RASEF
DOCK4
DGCR5
MTHFD1L
GMDS
KIAA1755
WWC1
TIGAR
PRL
HS3ST2
SOX7
TJP3
SNAP25
VAT1L
ST3GAL4
MAP3K19
MDFI
RS1
GACAT2
ST6GAL1
CPLX3
RAB41
KIRREL3
ENSG00000225718
DOCK8
ABCA4
EPS8
RCAN1
PPEF1
WFDC1
PELI2
PLCD4
GRP
XYLT1
ENSG00000287722
STOM
ERC2
RPS6KA3
ENSG00000253853
COTL1
ABCC5
TBXAS1
LINC01505
SPINK4
B4GALNT3
ZNF503
SEMA3C
SYNDIG1
EFHC1
USP49
SEZ6
ENSG00000287687
LHFPL3
GRIN2A
LHFPL6
ATP6V0D2
CA2
KCNQ5
LIN28B
M1AP
SH3BP5
LAMB1
MYO1D
KCNK3
ALPK3
LY6E
GUCY1A1
RRAD
GALNT14
NEFH
TANC2
SERPINF1
ENO3
RAB39A
ENSG00000279240
TENM2
KCNG2
WLS
EYA2
OSBPL6
KCNT2
LINC01915
NRP2
NHLH2
GARNL3
GLRA1
STXBP5L
B4GALT1
ENSG00000286481
TYROBP
MMP9
ENSG00000285534
MCTP1
PBX1
PTPRN2
GALNT8
ADAMTSL3
APOC1
ENSG00000250237
KCNH1
LMNTD1
KCNMA1
ERG
FER1L6-AS2
ENSG00000229588
LYPD2
UNC79
LINC00951
PPP1R27
PLXNA2
UNCX
PRR16
CTNNA2
CACNA1G
ENSG00000287704
GNB3
SCT
SGK3
C3
RTN4RL1
HS3ST5
SLC35F4
GPLD1
RREB1
TRHDE
HULC
TMEM108
CACNA2D1
RERG
NPL
CNTN1
OGFRL1
TAFA4
CNBD1
EIF4EBP1
CNTNAP5
TMEFF2
UQCC2
SYNJ2
KIRREL2
TFCP2L1
MATK
TRPM1
MYO16
FNIP2
GRK3
DPP4
GREM2
MT2A
HLA-F
MAML3
LINC01632
ARHGAP28
TMEM176B
TFPI2
CITED1
TRAF3
INHBB
ENSG00000267011
SMPD3
FMNL2
BICDL1
ARL4C
ENSG00000267506
CHRNA5
PDE4A
BCL11B
HS3ST4
ROBO4
ENSG00000287280
SSTR2
SAMD12-AS1
GRM8
TET2
PKIB
SPATS2L
PITPNC1
FHIT
HK2
RAMP1
IFI27
RAB3B
LINC01122
EFR3A
B3GALNT2
CHRNB4
WARS1
EEF1A2
GABRG2
SLA
MIR2052HG
NHSL2
FAM241A
INSM2
ENSG00000228793
MYRIP
LRFN2
PHOX2A
LINC01053
TMEM233
ENSG00000289159
CLSPN
SLC4A5
ENSG00000285835
SLC4A10
TRPC7
TMEM176A
HLA-DMA
SLC41A2
MT-ND6
MSRA
ENSG00000260042
ALG1L9P
OTULINL
NOTUM
DSCAML1
LINC01968
LINC03041
LINC02197
FAIM
LINC01203
ENSG00000258216
TSHZ3
ETS2
RTL4
ASMT
EDIL3
DDR2
MLLT11
EEF1B2
DISC1FP1
NANOS1
PRAME
CCL26
PDC-AS1
NME2
LINC01725
SPON2
IFI30
PRSS12
ENSG00000236212
ACOT11
LINC02882
CRMP1
LINC02444
CELF4
LINC02798
CHST8
SAMHD1
AKAP13
ENSG00000254115
DPP10-AS1
PHACTR1
SLC2A9
MSR1
CDKAL1
PLXDC1
KCNIP4
IL4R
SLC27A2
PALMD
POLH
SALL1
LINC03000
DEPP1
ARID5A
DRD2
ANKRD33B
MAPT
SLC8A1-AS1
OTX2-AS1
BST2
SLC38A11
CTSD
CASQ1
LMCD1
ENSG00000258776
PARM1
ESAM
USH2A
ENSG00000272180
BMP6
PAPPA
CALY
SV2B
C3orf70
PRDM8
PVT1
ARL4D
OTX2
GUCY1A2
ENSG00000287042
SYT4
ENSG00000253496
GNGT2
OLFM2
QPCT
ENSG00000287092
CLDN5
MGAT5
RERGL
KCNH5
CCNE2
ELAVL2
C1QTNF1
TUBB3
QPRT
GNAL
MT1M
SAMSN1
LUCAT1
PHLDA2
TMEM132C
TCERG1L
ENSG00000231772
MT1A
MARCHF11
FNDC5
GDF15
RIN3
COL14A1
TBC1D4
TCF19
ENSG00000259124
NRG2
RHOBTB1
HDAC2-AS2
HLA-DPA1
TESK2
ENSG00000285934
COPZ2
NXNL1
MT1X
COL11A2
LMX1A
NEURL1-AS1
PDE7B-AS1
LINC01088
MB21D2
PRUNE2
REEP1
ZRANB2-DT
ENSG00000282564
ENSG00000258081
CHST11
LRRC26
KCNJ6
BTBD8
LINC01933
KLHL29
KAZALD1
PTPRT
ZNRF2
RUNDC3B
ITPR1
HAPLN1
AGL
C16orf95
STS
LINC00963
CACNG5
PACRG
E2F3
HAVCR2
DTL
AANAT
CCBE1
SMIM35
STMN2
NPW
GASK1B-AS1
SEMA6B
TRAF1
CPLX2
LINC02641
TRPC5
MYLK
PRCD
FAM171A1
ISOC2
PTPN13
SNTG2
AMPD3
MCU
EBF3
PDLIM1
MSC-AS1
ENSG00000285681
LINC02997
UBAP1L
IRAK2
CHIT1
TPM1
RGS10
ENSG00000285679
KIAA0319
MIR124-2HG
MEIKIN
TRIT1
ASAP1
ENSG00000225649
ISG20
PPFIA2
ENSG00000254202
ACTA1
PCAT4
DPP10
SHB
WDR76
HUNK
ENSG00000256311
MIR4713HG
PRDX1
ABHD3
RCVRN
ENSG00000250994
ENSG00000285347
NIPAL2
RNF220
ENSG00000273507
NEUROG1
LINC02161
ASAH1
FRMPD3
LBH
NBAS
ENC1
ONECUT2
PTPRE
ENSG00000286749
LARGE1
MARCHF1
LGMN
CA12
ENSG00000285842
CCDC13-AS1
VLDLR-AS1
ADAMTS2
LY86-AS1
PITX1
TIMP2
L1CAM
FSTL4
CPHXL
MARCO
ST8SIA2
ENSG00000254180
ENSG00000285878
NOS1AP
SGK1
PBX3
ENSG00000235978
CHRM5
LAPTM5
ANKRD55
CARD18
ENSG00000291138
ESRRG
TNNT1
UBASH3B
MT1F
GATA2-AS1
LINC00598
GAP43
NOL4
C11orf96
DLL3
ZNF676
GMPR
FKBP11
CACNA1C
DOCK3
LEPR
MBP
KANK1
PRICKLE2-AS1
PTPRO
ENSG00000240086
PCSK1N
ELOVL5
ENSG00000259519
CNTN2
CERKL
LINC02614
CMSS1
AIMP2
ENSG00000287097
LINC00458
ENSG00000231128
HIVEP3
STC1
ATP8B4
TAFA3
LINC00457
ADRA1A
PPP1R14A
ENSG00000250243
GALR2
PARP8
ATF5
PDC
CSNK1G1
ENSG00000267327
IRF9
FABP12
PDE4C
ELMO1
LINC02885
ENSG00000291034
PTCHD1
ENSG00000233848
CTSH
TMEM97
CPQ
DEFB119
ENSG00000286257
MAN1C1
PRPH2
TEX15
ENSG00000248973
SNRNP25
LINC01920
ENSG00000262898
ENSG00000290421
SCG5
ENSG00000258561
CAVIN2-AS1
ENSG00000253693
THSD7A
GRIN2D
MCM3
TYMP
ENSG00000258162
CXCL14
MARCHF4
AHR
LINC02154
CPEB3
ODF3B
CSMD1
ENSG00000286776
KCNH4
ARHGAP20
SYTL3
CHCHD6
DIPK1A
KCTD17
TRIM9
ARPC1B
TMEM132B
DEK
ELF3
GEN1
C1QL1
NHLH1
LEMD1
RAB27A
ARHGAP15
SH2B3
ZDHHC14
TPH1
ENSG00000289007
LIX1-AS1
MT-CO2
EDIL3-DT
CA10
SLC7A5
MT3
NHERF2
H2BC4
FBXO10
GPX3
ITPKC
C6
LOXL1
ENSG00000248752
NRN1
MEIS3
NTN1
MAP3K5
HMGA1
MCF2
GADD45G
TNNC2
LINC01435
MDGA1
ENSG00000227579
HLA-DQB1
VMO1
FAIM2
LINC01480
ENSG00000259255
ARHGAP25
SNHG14
THSD1
SLIT1
PDE6G
LINC01208
CD83
CAMKMT
ENSG00000255367
TRPM8
ENSG00000251095
ANXA2
C5AR1
NRGN
RAMP3
PURPL
LINC01829
ENSG00000254757
TSPEAR
TNFSF13B
SGO1-AS1
GPX1
GRIK3
MUC19
PRMT8
TREM2
NPHS1
DUXB
SPOCK2
GPR176
ENSG00000289084
NDNF
HECW1
S100A6
B4GALT6
CORO1A
SCFD2
AFF2
GMNN
SCIN
LINC02994
HSPG2
TRAF3IP3
SGCZ
AHNAK2
HCK
SERPINB1
PIK3AP1
ENSG00000285090
MYOCOS
SH3RF1
VMP1
RASGEF1C
ENSG00000287231
ENSG00000289376
GAB3
CST3
PLTP
RBM47
NCAPD3
TDRG1
GRM6
ENSG00000260658
KCNK2
HLA-DQB2
PFKFB4
ENSG00000283240
CA4
LINC00578
H2AC6
FAM89A
TNNT3
TPRX1
STAT5A
ENSG00000228933
MAP6
SMAP2
ITGA4
GNG8
TLCD4
VXN
GM2A
CYB5A
ITGA8
ENSG00000286266
IL10RA
BATF3
LINC01982
SYCP2L
MRPL14
ENSG00000266573
ANKRD7
LTBP2
ENSG00000285280
LRRC2
ENSG00000278254
SHOX2
ZAP70
CIITA
ENSG00000263033
FST
LINC02328
MT-CO3
ENSG00000225087
SPSB1
ENSG00000227042
DRAXIN
RFC3
MEGF11
ABCC8
C15orf48
TP53I11
NUDT15
PHEX
MYC
ENSG00000227716
PGM5P2
C1QL2
CHRM2
EGFL7
MALT1
NAMPT
HEATR3-AS1
ENSG00000230773
B3GAT2
LRRC39
SLC44A4
KCNQ3
ENSG00000233968
KCNN2
FBL
TMEM163
LOXHD1
KLHL35
PKIA
TNNC1
AGBL4
SLC25A48
PGA5
TIAM1
TPK1
LINC00871
TC2N
KCNJ15
FCGBP
ASTL
NTM
ENSG00000289107
ENSG00000291250
LINC01934
ANKRD28
MYCN
ENSG00000291065
RGS17
ENSG00000285876
WNT11
PJVK
RNF217
RAX2
SGPP2
SLC39A14
SLC4A8
HTR1A
SNHG22
MGAT1
CD63
CABLES1
LINC00571
PGF
ARSB
CHRM3
LMO4
CXCL16
MYH9
RNLS
CDCA7
SFRP5
LRP3
SLC13A3
LINC02428
DIPK2A
SLC9A5
FANCA
MIR155HG
RD3L
OSTF1
ENSG00000256417
ROBO2
VSTM2L
PHLDA3
ARL15
OXR1-AS1
NEUROD4
KLHDC8A
TTC39C
LINC01191
LINC01482
ENSG00000287020
MYT1L
DPYS
HLA-DPB1
INPP5D
SNCB
DDC
SLC1A1
MIR646HG
SLC39A11
JAK2
KIF5A
SLC44A5
PTPN22
LINC01763
DISC1
RAB3A
GPR143
EML4
PRIM2
ENSG00000286827
LINC02234
ENSG00000289884
ENSG00000290426
CYBB
NEAT1
KISS1
CARD11
ENSG00000251200
GAL
PKHD1
ENSG00000290551
OLFML2A
C20orf141
CDH12
LINC00607
GNA13
LHX4
PGM2L1
PLCXD3
LHFPL2
SMIM31
NAV1
NEDD4L
HCST
TFF1
AQP5
CRYBG1
SEMA5B
NFKBID
IDO1
LINC02196
CASC9
S100A1
TMEM51
LINGO3
ENSG00000282386
ENSG00000251139
ENSG00000286961
RHOH
GBP4
TMEM144
H2AC25
ENSG00000282381
ENSG00000290642
ST3GAL3-AS1
ITGA1
C4orf48
KLHDC3
ADGRG5
LINC01707
BEND6
TPT1
SERPINB5
GATA2
SKAP2
LGALS9
ENSG00000261519
CD247
SOX5
PRKN
EFHD1
ADAM28
PLPP1
NKAIN1
KIAA0040
ENSG00000242021
CLEC2L
AFAP1
RASGEF1B
SEPTIN4
IL32
CHRM3-AS2
SYT16
AOAH
SYT6
ADAM23
CCDC85A
ADAM11
GPSM3
LHX2-AS1
GGTA1
GLDN
SLC22A23
ENSG00000282418
CRTC3-AS1
DPH7
NIHCOLE
ENSG00000249526
TMOD1
CD24
MT-CO1
ENSG00000262445
SHISA9
STEAP2-AS1
KC6
FMNL1
ENSG00000286652
MACROD2
PAK5
EEIG2
KIAA1549L
CRTAC1
LMO1
CACNA1D
TMIGD3
LPXN
SCGB1A1
SCGB2B2
LMO7
TMEM232
LIPC
NETO2
NPPB
FRG1-DT
ATP11B-DT
H2BC11
COG4
PLPPR3
RPS10
KCNK15
PRDM16
STPG4
SCML2
ELOVL7
DMC1
CDH23
RP1
DDB2
HIP1
CD4
RAP2C-AS1
PEG10
HELLS
LINC01695
CRIP1
ENSG00000237773
NRSN1
LINC01512
BRCA2
CTSB
RPS18
ZNF385B
PHLDB2
SAC3D1
FADS1
LSM2
GRIP1
NTRK1
CYB5D2
ENSG00000289915
VAT1
LINC00504
NUDT14
LINC00299
FARP1
NCAPG2
CHRNA9
LINC01640
CDH17
CNIH4
IL23A
MRC2
UPB1
SLC39A12
ZMYND19
FHL2
ENSG00000267175
TANK-AS1
ENSG00000270792
NCKAP5
ENSG00000266602
ENSG00000231424
GPR132
CFAP20DC-DT
SKAP1-AS2
MAILR
BLNK
ENSG00000248431
LDLRAD3
COL8A1
ENSG00000232006
HTATIP2
IER5L-AS1
GMFG
EZH2
LINC02109
S100A2
FTL
PLAC8
HSPB8
ADAM7-AS1
HLX
FILIP1L
TUBB
LINC02334
CD9
CLIC4
NT5DC2
CDKN2D
POMC
GABBR2
TTC14-DT
ENSG00000291105
ENSG00000237844
LIN7A
HFE
LRTM1
CHAF1A
LRRC7
GNGT1
ENSG00000234352
LDB3
CCDC88C
CD27
LINC02028
ETV3
UGDH
EPM2A
LINC02613
FKBP1B
ENSG00000289368
ENSG00000255118
LRG1
WFIKKN2
KCNH7
GINS2
KCNQ1OT1
DRAM1
ZFAND5
RDH5
PRDM1
LINC01811
LMNB1-DT
HAMP
ENSG00000225850
PCA3
ENSG00000285552
ADCY3
FRMD5
IGFBPL1
ENSG00000287621
ATG10
ENSG00000259035
LYNX1
CDKN2C
ENSG00000253642
DDX1
PCP2
CTDSPL
SLC6A5
PELI1
TTTY14
PTPRB
LINC02133
LINC02112
KCNJ2
ENSG00000214719
CCND2
PALS2
DNPH1
CSMD3
NEDD4
HEPACAM
PDE11A
GPC5
PIM1
ZFHX3
NEPRO-AS1
NINJ1
BASP1
ENSG00000290123
FAM43A
ENSG00000253530
RAPGEF4
CLIC5
C12orf75
TNFAIP2
RBFOX3
CFAP20DC
ENSG00000288700
VSIR
ANTXR2
ENSG00000290677
MCM10
CA9
DYNC2I2
CENPP
ENSG00000283064
SLC37A2
PYDC2-AS1
PLPPR5
ZPLD1
NIF3L1
MMS22L
LHX1-DT
GALNTL6
MPPED2
IDH2-DT
ENSG00000289494
WNT2B
DAPK2
ENSG00000232884
ENSG00000289609
KLF5
HEPN1
SOD2
HOMER1
GABRA1
ACAT2
ENSG00000227857
SNHG32
RGS6
TLCD1
AP1S3
ADAMTS14
GAB2
RASSF8
CHST15
PIK3R3

### Sheet: RRHO2_disconcord_dwn_up
gene
HMGA2-AS1
